# A single-cell atlas of transcriptome changes in the intestinal epithelium at the suckling-to-weaning transition

**DOI:** 10.1101/2024.12.02.626361

**Authors:** Tania Malonga, Christelle Knudsen, Emeline Lhuillier, Patrick Aymard, Elisabeth Jones, Corinne Lencina, Manon Despeyroux, Elodie Riant, Cédric Cabau, Alyssa Ivy, Crystal L. Loving, Nathalie Vialaneix, Martin Beaumont

**Author notes:** Correspondence, Address: 24 Chemin de Borde Rouge, 31320 Castanet Tolosan, France. Contributed equally (Nathalie Vialaneix, Martin Beaumont).

## Abstract

The suckling-to-weaning dietary transition is a key step in mammalian intestinal development. However, the relative contributions of genetically wired and nutritional factors in this maturation process remain to be elucidated. Moreover, the cellular diversity of the intestinal epithelium has been overlooked in this context. The aim of our study was to identify the transcriptome changes induced in each cell type of the intestinal epithelium at the onset of solid food ingestion. We compared the single-cell transcriptome of epithelial cells isolated from the caecum of age-matched littermate suckling rabbits ingesting or not solid food. Our dataset provides the first single-cell atlas of the rabbit intestinal epithelium and highlights the interest of the rabbit as a model for studying BEST4^+^ epithelial cells, which are absent in mice. Solid food ingestion induced extensive transcriptome changes in each epithelial cell type, with the most pronounced changes noted in absorptive and BEST4^+^ cells. Some of the effects of solid food introduction were common to most epithelial cell types, such as the upregulation of *ALDH1A1*, which encodes for a vitamin A processing enzyme. Solid food ingestion remodeled epithelial defenses systems, as observed by the increased expression of interferon-stimulated genes in mature absorptive and BEST4^+^ cells. Solid food also upregulated the gene expression of the immunoglobulin transporter *PIGR*, specifically in cells located at the base of epithelial crypts and in goblet cells. In addition, solid food triggered epithelial differentiation, which was associated with modification of the expression of genes involved in handling of amino acids, lipids and bile acids, as well as changes in hormone expression by enteroendocrine cells. These cell type-specific transcriptome modifications induced by solid food ingestion coincided with changes in microbiota composition and metabolic activity, which may contribute to epithelial maturation. Overall, our work provides a single-cell atlas of the transcriptome changes induced in the intestinal epithelium at the suckling-to-weaning transition.
