## Supplementary material for "A single-cell atlas of transcriptome changes in the intestinal epithelium at the suckling-to-weaning transition": Table S4

### Sheet: Stem_cells
ID	Description	GeneRatio	BgRatio	pvalue	p.adjust	qvalue	geneID	Count
GO:0070486	leukocyte aggregation	4/136	11/13513	3.06684e-06	0.00691571	0.00664696	CD44/S100A8/S100A9/STK10	4

### Sheet: TA
ID	Description	GeneRatio	BgRatio	pvalue	p.adjust	qvalue	geneID	Count
GO:0097237	cellular response to toxic substance	9/145	98/13513	1.02835e-06	0.00277243	0.00260335	AKR1B10/ALDH1A1/GPX2/GSTO1/GSTP1/KCNC2/NQO1/S100A9/SOD1	9
GO:0070486	leukocyte aggregation	4/145	11/13513	3.959e-06	0.00480375	0.00451078	CD44/S100A8/S100A9/STK10	4
GO:0009617	response to bacterium	17/145	473/13513	1.25662e-05	0.00680517	0.00639014	BNIP3/CXCL9/EDN1/EFNB2/GSTP1/GZMA/HERC6/IFI44/IKZF3/MACROD2/OCIAD2/PLAC8/REG4/S100A8/S100A9/VEGFD/VIM	17
GO:0098754	detoxification	8/145	101/13513	1.26209e-05	0.00680517	0.00639014	AKR1B10/ALDH1A1/GPX2/GSTO1/GSTP1/NQO1/S100A9/SOD1	8

### Sheet: Early_AC
ID	Description	GeneRatio	BgRatio	pvalue	p.adjust	qvalue	geneID	Count
GO:1990748	cellular detoxification	10/199	90/13513	7.87e-07	0.00254529	0.00218435	AKR1B10/ALDH1A1/APOM/GSTO1/GSTP1/NQO1/SOD1/SRXN1/TXN/TXNRD1	10
GO:0097237	cellular response to toxic substance	10/199	98/13513	1.7399e-06	0.00254529	0.00218435	AKR1B10/ALDH1A1/APOM/GSTO1/GSTP1/NQO1/SOD1/SRXN1/TXN/TXNRD1	10
GO:0098754	detoxification	10/199	101/13513	2.29719e-06	0.00254529	0.00218435	AKR1B10/ALDH1A1/APOM/GSTO1/GSTP1/NQO1/SOD1/SRXN1/TXN/TXNRD1	10
GO:0097061	dendritic spine organization	8/199	74/13513	1.26051e-05	0.00645343	0.00553829	CTNND2/DNM3/EPHB2/EPHB3/HOMER1/IGF1R/LRRK2/NEDD9	8
GO:0006935	chemotaxis	21/199	494/13513	1.28037e-05	0.00645343	0.00553829	CAMK1D/CCL25/CXCL17/EDN1/EPHB2/EPHB3/FOSL1/HBEGF/LAMA3/LAMA5/LAMC2/LGALS9/MMP28/NEDD9/PLAUR/PRKD1/ROBO2/SEMA6A/ST6GAL1/UNC5C/VEGFD	21
GO:0042330	taxis	21/199	496/13513	1.36069e-05	0.00645343	0.00553829	CAMK1D/CCL25/CXCL17/EDN1/EPHB2/EPHB3/FOSL1/HBEGF/LAMA3/LAMA5/LAMC2/LGALS9/MMP28/NEDD9/PLAUR/PRKD1/ROBO2/SEMA6A/ST6GAL1/UNC5C/VEGFD	21
GO:0048871	multicellular organismal homeostasis	20/199	461/13513	1.55317e-05	0.00645343	0.00553829	AKR1B1/ALDH1A1/CRACD/HOMER1/HOMER2/IGF1R/PER2/PIGR/PLAC8/PLCL1/SFN/SOD1/SOX9/TFF1/TFF2/TFRC/TNFAIP3/TSKU/UGCG/WWTR1	20
GO:0006749	glutathione metabolic process	6/199	38/13513	1.76335e-05	0.00651265	0.0055891	GCLC/GCLM/GSTO1/GSTP1/SLC7A11/SOD1	6
GO:0106027	neuron projection organization	8/199	84/13513	3.21589e-05	0.00969872	0.00832337	CTNND2/DNM3/EPHB2/EPHB3/HOMER1/IGF1R/LRRK2/NEDD9	8
GO:0042542	response to hydrogen peroxide	9/199	110/13513	3.50134e-05	0.00969872	0.00832337	BNIP3/EDN1/FOSL1/GPR37/LRRK2/NQO1/SOD1/TNFAIP3/TXN	9
GO:0010035	response to inorganic substance	19/199	463/13513	5.44873e-05	0.0132271	0.0113514	ANXA11/BNIP3/CHP2/EDN1/FOSL1/GCLC/GPR37/HOMER1/JUNB/KCNMA1/LRRK2/MIEN1/MTTP/NQO1/SOD1/TFF1/TFRC/TNFAIP3/TXN	19
GO:0015711	organic anion transport	15/199	312/13513	5.96893e-05	0.0132271	0.0113514	ABCC3/CA4/CACNB4/CES1/EDN1/MTTP/PER2/PLA2G3/SLC16A7/SLC51A/SLC51B/SLC6A14/SLC6A8/SLC7A1/SLC7A11	15
GO:0050920	regulation of chemotaxis	11/199	188/13513	0.000106971	0.0187143	0.0160605	CAMK1D/CXCL17/EDN1/LGALS9/MMP28/NEDD9/PRKD1/ROBO2/SEMA6A/ST6GAL1/VEGFD	11
GO:0008544	epidermis development	13/199	263/13513	0.00014179	0.0206481	0.01772	IGFBP5/LAMA3/LAMA5/LAMC2/LGR5/NSDHL/SFN/SOD1/SOX9/TMC1/TRIM16/UGCG/ZFP36	13
GO:0006979	response to oxidative stress	16/199	376/13513	0.000142164	0.0206481	0.01772	BNIP3/EDN1/FOSL1/GCLC/GCLM/GPR37/GSTP1/LRRK2/NOX1/NQO1/PRKD1/SLC7A11/SOD1/SRXN1/TNFAIP3/TXN	16
GO:0003018	vascular process in circulatory system	12/199	228/13513	0.000142872	0.0206481	0.01772	ABCC3/EDN1/GCLC/GCLM/KCNMA1/NTS/PER2/SCPEP1/SLC16A7/SLC7A1/SOD1/TFRC	12
GO:0070301	cellular response to hydrogen peroxide	7/199	80/13513	0.000173101	0.0230155	0.0197518	BNIP3/EDN1/GPR37/LRRK2/NQO1/TNFAIP3/TXN	7
GO:0046717	acid secretion	5/199	38/13513	0.000222712	0.0284729	0.0244353	CACNB4/CES1/SLC51A/SLC51B/TFF2	5
GO:0071466	cellular response to xenobiotic stimulus	8/199	111/13513	0.000232241	0.0285915	0.024537	ABCC3/EDN1/GSTO1/GSTP1/MYC/NQO1/RORA/TFRC	8
GO:0042180	cellular ketone metabolic process	10/199	176/13513	0.000279103	0.031008	0.0266109	AKR1B1/AKR1B10/ALDH8A1/CES1/HSD11B2/MID1IP1/NQO1/PLA2G3/SLC7A11/SOX9	10
GO:0006869	lipid transport	15/199	359/13513	0.000279856	0.031008	0.0266109	ABCC3/APOM/CES1/CRY1/DENND5B/EDN1/EEPD1/FABP6/FABP7/MTTP/PLA2G3/SLC51A/SLC51B/TSKU/UGCG	15
GO:0009410	response to xenobiotic stimulus	14/199	321/13513	0.000290055	0.0311013	0.0266909	ABCC3/EDN1/FOSL1/GCLC/GCLM/GSTO1/GSTP1/HSD11B2/MYC/NQO1/PNP/RORA/SOD1/TFRC	14
GO:0032703	negative regulation of interleukin-2 production	4/199	23/13513	0.00032445	0.032681	0.0280466	HOMER2/NAV3/TNFAIP3/ZFP36	4
GO:0032102	negative regulation of response to external stimulus	14/199	326/13513	0.000339239	0.0331656	0.0284625	CXCL17/EDN1/GSTP1/LGALS9/MMP28/PLAUR/ROBO2/RORA/SEMA6A/SOD1/ST6GAL1/SUSD4/TNFAIP3/ZFP36	14
GO:0006534	cysteine metabolic process	3/199	10/13513	0.000349796	0.0332207	0.0285097	GCLC/GCLM/SLC7A11	3
GO:0035296	regulation of tube diameter	8/199	121/13513	0.000417676	0.0365357	0.0313546	EDN1/GCLC/GCLM/KCNMA1/NTS/PER2/SCPEP1/SOD1	8
GO:0097746	blood vessel diameter maintenance	8/199	121/13513	0.000417676	0.0365357	0.0313546	EDN1/GCLC/GCLM/KCNMA1/NTS/PER2/SCPEP1/SOD1	8
GO:1903201	regulation of oxidative stress-induced cell death	6/199	68/13513	0.000484812	0.0393052	0.0337314	GPR37/LRRK2/NOX1/SLC7A11/SOD1/TXN	6
GO:0022038	corpus callosum development	3/199	12/13513	0.000627484	0.0462717	0.0397101	EPHB2/EPHB3/TSKU	3
GO:0071372	cellular response to follicle-stimulating hormone stimulus	3/199	12/13513	0.000627484	0.0462717	0.0397101	EDN1/GCLC/GCLM	3
GO:0032414	positive regulation of ion transmembrane transporter activity	7/199	100/13513	0.000681292	0.0481833	0.0413505	CACNB2/CACNB4/CHP2/EDN1/EPHB2/GLRX/GSTO1	7

### Sheet: Intermediate_AC
ID	Description	GeneRatio	BgRatio	pvalue	p.adjust	qvalue	geneID	Count
GO:0022900	electron transport chain	25/678	117/13513	5.45354e-10	1.22058e-06	1.10366e-06	AIFM2/AKR1B1/ALDH2/ASPH/CHCHD2/CIAPIN1/GPX2/GSR/ME1/NDUFA8/NDUFA9/NDUFAB1/NDUFB4/NDUFB8/NDUFB9/NDUFC2/NDUFS3/NDUFS7/NDUFS8/NDUFV1/NDUFV2/PARK7/PPARGC1A/SDHB/SDHC	25
GO:0015986	proton motive force-driven ATP synthesis	18/678	62/13513	7.5259e-10	1.22058e-06	1.10366e-06	ATP5MC3/ATP5MF/ATP5PF/NDUFA13/NDUFA8/NDUFA9/NDUFAB1/NDUFB4/NDUFB8/NDUFB9/NDUFC2/NDUFS3/NDUFS7/NDUFS8/NDUFV1/NDUFV2/SDHB/SDHC	18
GO:0042776	proton motive force-driven mitochondrial ATP synthesis	17/678	55/13513	7.55934e-10	1.22058e-06	1.10366e-06	ATP5MF/ATP5PF/NDUFA13/NDUFA8/NDUFA9/NDUFAB1/NDUFB4/NDUFB8/NDUFB9/NDUFC2/NDUFS3/NDUFS7/NDUFS8/NDUFV1/NDUFV2/SDHB/SDHC	17
GO:0009636	response to toxic substance	31/678	186/13513	3.2228e-09	3.90281e-06	3.52897e-06	ABTB2/AKR1B10/ALAD/ALDH1A1/APOM/BAX/CCL5/CCS/CES1/CPS1/DDC/ESD/GPX2/GSR/GSTO1/GSTP1/MGST1/MGST3/NQO1/PARK7/PRDX1/PRDX6/RDH12/SLC22A18/SLC6A14/SLC7A11/SOD1/SRF/SRXN1/TXN/TXNRD1	31
GO:0042775	mitochondrial ATP synthesis coupled electron transport	16/678	57/13513	1.14047e-08	6.71254e-06	6.06955e-06	CHCHD2/NDUFA8/NDUFA9/NDUFAB1/NDUFB4/NDUFB8/NDUFB9/NDUFC2/NDUFS3/NDUFS7/NDUFS8/NDUFV1/NDUFV2/PARK7/SDHB/SDHC	16
GO:0097237	cellular response to toxic substance	21/678	98/13513	1.24717e-08	6.71254e-06	6.06955e-06	ABTB2/AKR1B10/ALDH1A1/APOM/CCS/ESD/GPX2/GSR/GSTO1/GSTP1/MGST1/MGST3/NQO1/PARK7/PRDX1/PRDX6/RDH12/SOD1/SRXN1/TXN/TXNRD1	21
GO:0006979	response to oxidative stress	44/678	376/13513	1.37126e-07	3.49598e-05	3.16111e-05	ABCC1/ADNP2/AIFM2/ALAD/ARL6IP5/BANF1/CA3/CCS/CHCHD2/CTNNB1/EDN1/EGFR/ERN1/ERO1A/FER/FOSL1/G6PD/GCLM/GPR37/GPX2/GSR/GSTP1/HYAL1/JAK2/JUN/LRRK2/MGST1/NDUFB4/NDUFS8/NOX1/NQO1/NUDT2/OXR1/PARK7/PPARGC1A/PRDX1/PRDX6/SIRT1/SLC7A11/SOD1/SP1/SRXN1/TNFAIP3/TXN	44
GO:0044283	small molecule biosynthetic process	51/678	483/13513	3.65666e-07	8.43469e-05	7.62674e-05	AKR1B1/ALDH1A1/APIP/APOB/ATF3/CARNS1/CBS/CES1/COQ6/CPS1/CRY1/CTH/DHRS9/DTYMK/EBP/EDN1/EGR1/ELOVL1/FDPS/G6PC3/G6PD/GGT1/GOT1/GOT2/GSTP1/ITPKC/KDM3A/MDH2/MGLL/MGST3/MID1IP1/MTHFD1L/MVD/NDUFA9/NDUFAB1/NFKB1/NR3C1/NSDHL/PARK7/PDK4/PER2/PGD/PGM1/PLA2G10/PLA2G3/PPARGC1A/SERINC5/SIRT1/SLC25A10/SOD1/SPTSSB	51
GO:0062197	cellular response to chemical stress	37/678	305/13513	5.69461e-07	0.000125385	0.000113374	ABCC1/ADNP2/AIFM2/AKR1B1/ARL6IP5/CCS/CHCHD2/CTNNB1/DDIT3/EDN1/EGFR/EIF2AK3/ERN1/ERRFI1/FER/G6PD/GPR37/GSR/JAK2/JUN/LRRC8D/LRRK2/MGST1/NOX1/NQO1/NUDT2/OXR1/PARK7/PPARGC1A/PRDX1/SIRT1/SLC7A11/SOD1/SRXN1/STK39/TNFAIP3/TXN	37
GO:0046390	ribose phosphate biosynthetic process	28/678	210/13513	2.15387e-06	0.000402551	0.000363991	ATP5MC3/ATP5MF/ATP5PF/CDA/ELOVL1/G6PD/MPC2/NDUFA13/NDUFA8/NDUFA9/NDUFAB1/NDUFB4/NDUFB8/NDUFB9/NDUFC2/NDUFS3/NDUFS7/NDUFS8/NDUFV1/NDUFV2/NUDT2/PAPSS2/PDK4/PPARGC1A/SDHB/SDHC/TKT/UPP2	28
GO:0006739	NADP metabolic process	11/678	39/13513	2.16068e-06	0.000402551	0.000363991	FMO5/G6PD/IDH2/ME1/NOX1/NQO1/PGD/RBKS/TALDO1/TKT/TP53I3	11
GO:0046034	ATP metabolic process	25/678	183/13513	4.84572e-06	0.000782423	0.000707476	ATP5MC3/ATP5MF/ATP5PF/ENPP3/HK1/HK2/NDUFA13/NDUFA8/NDUFA9/NDUFAB1/NDUFB4/NDUFB8/NDUFB9/NDUFC2/NDUFS3/NDUFS7/NDUFS8/NDUFV1/NDUFV2/NUDT2/NUDT5/PGM1/PPARGC1A/SDHB/SDHC	25
GO:0033108	mitochondrial respiratory chain complex assembly	14/678	68/13513	5.55314e-06	0.000840607	0.000760086	NDUFA13/NDUFA8/NDUFA9/NDUFAB1/NDUFB4/NDUFB8/NDUFB9/NDUFC2/NDUFS3/NDUFS7/NDUFS8/SMIM20/TMEM126B/TMEM223	14
GO:0006790	sulfur compound metabolic process	32/678	280/13513	1.16e-05	0.00144078	0.00130277	ACSF2/APIP/ARL6IP5/CBS/CHSY3/CIAPIN1/CPS1/CSGALNACT1/CTH/DSEL/ELOVL1/G6PD/GCLM/GGT1/GLRX5/GSR/GSTO1/GSTP1/HYAL1/MPC2/MVD/NDUFAB1/NUDT7/PAPSS2/PARK7/PDK4/SLC25A10/SLC7A11/SOD1/SP1/ST3GAL6/SUCLG1	32
GO:0006749	glutathione metabolic process	10/678	38/13513	1.24457e-05	0.00150717	0.0013628	ARL6IP5/G6PD/GCLM/GGT1/GSR/GSTO1/GSTP1/PARK7/SLC7A11/SOD1	10
GO:0043068	positive regulation of programmed cell death	43/678	442/13513	2.39344e-05	0.00276044	0.00249602	AIFM2/ARL6IP5/ATF3/BAX/BCAP31/BCL2L11/BTG1/CALHM2/CAMK1D/CCL5/CCN1/CTNNB1/DDIT3/FAM162A/FNIP1/FOSL1/IAPP/ITGA6/JAK2/JUN/KLF11/LAPTM5/LRRK2/MTCH2/NOX1/NQO1/NR3C1/NR4A1/PARK7/PHLDA1/PPP1CA/PRDM11/RAPGEF2/RYBP/SCIN/SIAH1/SIRT1/SOD1/SOX4/THBS1/TNFSF12/UNC5C/VDR	43
GO:0006534	cysteine metabolic process	5/678	10/13513	6.39489e-05	0.00615711	0.00556733	CBS/CTH/GCLM/GGT1/SLC7A11	5
GO:0045071	negative regulation of viral genome replication	9/678	37/13513	6.69615e-05	0.00623773	0.00564022	BANF1/CCL5/EIF2AK2/IFIT5/MX1/OASL/RESF1/RNASEL/RSAD2	9
GO:0006935	chemotaxis	45/678	494/13513	7.70049e-05	0.00676405	0.00611613	ABCC1/ALCAM/BDNF/CAMK1D/CCL5/CCN1/CXCL16/CYRIB/DUSP3/EDN1/EFNA5/EFNB2/EGR2/ENPP2/EPHB2/FER/FLRT3/FOSL1/HBEGF/IGSF9/LAMA3/LAMC2/LGALS3/MDK/MMP28/NEDD9/NR4A1/PLA2G10/PLAUR/PLXNA1/RIPOR2/ROBO2/S100A14/SCG2/SEMA3D/SEMA5A/SEMA7A/SIAH1/ST6GAL1/STK39/THBS1/UNC5C/VEGFB/VEGFC/VEGFD	45
GO:0010975	regulation of neuron projection development	39/678	407/13513	7.92638e-05	0.00676405	0.00611613	BDNF/CAMK1D/CDKL5/DGKG/DNM3/EFNA5/EFNB2/ENC1/EPHB2/FGF13/FUT9/HECW2/IFRD1/ITGA6/LRP8/LRRK2/LZTS3/MDK/MYLIP/OBSL1/PAQR3/PDLIM5/PLA2G3/PLXNA1/PPP3CA/PTPRD/PTPRG/RAPGEF2/ROBO2/SEMA3D/SEMA5A/SEMA7A/SRF/TIAM1/TOX/TSKU/TWF1/VLDLR/YWHAH	39
GO:0046364	monosaccharide biosynthetic process	13/678	75/13513	8.09899e-05	0.00676405	0.00611613	AKR1B1/ATF3/CRY1/G6PC3/G6PD/MDH2/NR3C1/PER2/PGD/PGM1/PPARGC1A/SIRT1/SLC25A10	13
GO:0045454	cell redox homeostasis	9/678	40/13513	0.000128597	0.0100471	0.00908474	DDIT3/ERO1A/GLRX5/GSR/NQO1/PRDX1/PRDX6/TXN/TXNRD1	9
GO:0030335	positive regulation of cell migration	42/678	462/13513	0.000139022	0.0106892	0.00966533	CAMK1D/CCL5/CCN1/CEMIP/CXCL16/EDN1/EGFR/ENPP2/EPHB2/ETS1/FER/HBEGF/HYAL1/ITGA6/JAK2/JUN/LAMC2/LGALS3/MDK/MIEN1/NEDD9/PLK2/PLPP3/PPP3CA/RAB11A/RAPGEF2/RIPOR2/S100A14/SDCBP/SEMA3D/SEMA5A/SEMA7A/SIRT1/SOX9/SP1/STK39/SYNE2/THBS1/TIAM1/VEGFB/VEGFC/VEGFD	42
GO:0048667	cell morphogenesis involved in neuron differentiation	44/678	497/13513	0.000176433	0.0131483	0.0118889	ALCAM/BDNF/CDKL5/CTNND2/CTTN/DCDC2/DNM3/EDN1/EFNA5/EFNB2/EGR2/EPHB2/FGF13/FLRT3/HECW2/IFRD1/IGSF9/LAMA3/LAMC2/LRP8/LRRK2/LZTS3/OBSL1/PDLIM5/PLA2G10/PLXNA1/PPP3CA/PTPRD/RAPGEF2/ROBO2/S100A6/SEMA3D/SEMA5A/SEMA7A/SIAH1/SLC11A2/SOD1/SRF/TIAM1/TSKU/UNC5C/VCL/VLDLR/YWHAH	44
GO:0007005	mitochondrion organization	41/678	453/13513	0.000183099	0.0134384	0.0121511	AIFM2/BAX/BCAP31/BCL2L11/CHCHD10/CHCHD2/CHCHD6/CTTN/CYRIB/EDN1/FAM162A/GCLM/HIGD1A/HK2/IAPP/LRRK2/MTCH2/MTX1/NDUFA13/NDUFA8/NDUFA9/NDUFAB1/NDUFB4/NDUFB8/NDUFB9/NDUFC2/NDUFS3/NDUFS7/NDUFS8/PARK7/PITRM1/PLAUR/PPARGC1A/SFN/SMIM20/TFRC/THEM4/TIMM50/TMEM126B/TMEM223/USP36	41
GO:0050920	regulation of chemotaxis	22/678	188/13513	0.000187962	0.0135548	0.0122564	CAMK1D/CCL5/CYRIB/DUSP3/EDN1/EFNB2/MDK/MMP28/NEDD9/RIPOR2/ROBO2/S100A14/SCG2/SEMA3D/SEMA5A/SEMA7A/ST6GAL1/STK39/THBS1/VEGFB/VEGFC/VEGFD	22
GO:1901615	organic hydroxy compound metabolic process	40/678	439/13513	0.000190282	0.0135548	0.0122564	ABCA1/AKR1B1/AKR1B10/ALDH1A1/ALDH2/APOB/CES1/CPQ/DDC/DHRS9/DPM3/EBP/FAXDC2/FDPS/FMO5/G6PD/GOT1/GPR37/HSD11B2/IDH2/INPP4B/ITPKC/MVD/NFKB1/NQO1/NSDHL/PARK7/PER2/PLPP3/PNPLA2/PTGR1/RAPGEF2/RDH12/SIRT1/SLC7A11/SLCO1C1/SOD1/SPTSSB/TSKU/VLDLR	40
GO:0015849	organic acid transport	29/678	284/13513	0.000221705	0.015342	0.0138724	ABCC1/ABCC3/ABCC5/ARL6IP5/EDN1/FABP7/GOT2/LRRC8D/MPC1/MPC2/PER2/PLA2G10/PLA2G3/PLIN2/RBP5/SERINC5/SLC25A10/SLC25A21/SLC26A3/SLC26A4/SLC38A2/SLC38A3/SLC51A/SLC51B/SLC6A14/SLC7A1/SLC7A11/SLCO1C1/THBS1	29
GO:0051235	maintenance of location	30/678	301/13513	0.000265183	0.0180922	0.0163592	ABCA1/APOB/B4GALNT1/BAX/CEMIP/CES1/CHCHD10/CIAPIN1/CPS1/CRY1/DDIT3/ERO1A/FKBP1A/FTL/GM2A/GSTO1/HK1/HK2/NFKB1/OSBPL8/PARK7/PLA2G10/PLIN2/PNPLA2/SCIN/SIRT1/TWF1/TXN/UBASH3B/UVRAG	30
GO:0006081	cellular aldehyde metabolic process	10/678	54/13513	0.000304776	0.0196845	0.0177989	ALDH1A1/ALDH2/ESD/GRHPR/IDH2/KDM3A/MGAT4A/PARK7/TALDO1/TKT	10
GO:0006805	xenobiotic metabolic process	10/678	54/13513	0.000304776	0.0196845	0.0177989	ABCC1/ABCC3/ABCC5/CBR3/FMO5/GRIN1/GSTO1/GSTP1/NQO1/RORA	10
GO:0040017	positive regulation of locomotion	43/678	495/13513	0.000313976	0.0200119	0.0180949	CAMK1D/CCL5/CCN1/CEMIP/CXCL16/EDN1/EGFR/ENPP2/EPHB2/ETS1/FER/HBEGF/HYAL1/ITGA6/JAK2/JUN/LAMC2/LGALS3/MDK/MIEN1/NEDD9/PLK2/PLPP3/PPP3CA/RAB11A/RAPGEF2/RIPOR2/S100A14/SCG2/SDCBP/SEMA3D/SEMA5A/SEMA7A/SIRT1/SOX9/SP1/STK39/SYNE2/THBS1/TIAM1/VEGFB/VEGFC/VEGFD	43
GO:2000116	regulation of cysteine-type endopeptidase activity	22/678	196/13513	0.000340566	0.02115	0.0191241	ARL6IP5/ASPH/BAX/BCAP31/BCL2L11/BIRC3/CCN1/EGLN3/EIF2AK3/FAM162A/FNIP1/GRIN1/JAK2/LAPTM5/NDUFA13/NR4A1/PARK7/PLAUR/RPS6KA1/SFN/SIRT1/THBS1	22
GO:0046942	carboxylic acid transport	26/678	250/13513	0.00034738	0.0212612	0.0192246	ABCC1/ABCC3/ABCC5/ARL6IP5/CES1/EDN1/LRRC8D/MPC1/MPC2/PER2/PLA2G10/PLA2G3/SERINC5/SLC25A10/SLC25A21/SLC26A3/SLC26A4/SLC38A2/SLC38A3/SLC51A/SLC51B/SLC6A14/SLC6A8/SLC7A1/SLC7A11/SLCO1C1	26
GO:0014075	response to amine	8/678	37/13513	0.000407255	0.0243549	0.0220219	CPS1/EDN1/JAK2/NQO1/NR4A1/PPP3CA/RGS7/SOD1	8
GO:0110096	cellular response to aldehyde	5/678	14/13513	0.00042936	0.0253637	0.0229341	AKR1B10/ALDH1A1/ESD/PARK7/RDH12	5
GO:0002690	positive regulation of leukocyte chemotaxis	12/678	78/13513	0.000477251	0.0271977	0.0245925	CAMK1D/CCL5/EDN1/MDK/NEDD9/RIPOR2/S100A14/STK39/THBS1/VEGFB/VEGFC/VEGFD	12
GO:0010744	positive regulation of macrophage derived foam cell differentiation	5/678	15/13513	0.000617594	0.0339957	0.0307393	APOB/IL18/NFKB1/PLA2G10/PLA2G3	5
GO:0031346	positive regulation of cell projection organization	30/678	318/13513	0.000668456	0.0359778	0.0325315	AGRN/BDNF/CAMK1D/CDKL5/DNM3/EFNA5/ENC1/ENPP2/EPHB2/EPS8/FUT9/ITGA6/LRP8/MDK/MIEN1/NEDD9/OBSL1/PLA2G3/PLXNA1/PTPRD/RAPGEF2/RIPOR2/ROBO2/SEMA5A/SEMA7A/SRF/TIAM1/TOX/TWF1/VLDLR	30
GO:0070997	neuron death	30/678	318/13513	0.000668456	0.0359778	0.0325315	ARL6IP5/BAX/BCL2L11/BDNF/CCL5/CTNNB1/DDIT3/EFNB2/EGLN3/EGR1/FAM162A/G6PD/GCLM/JAK2/JUN/LRRK2/MDK/NENF/NQO1/NR3C1/OXR1/PARK7/PLA2G3/PPARGC1A/SIAH1/SIRT1/SLC7A11/SOD1/THRB/TOX3	30
GO:0046394	carboxylic acid biosynthetic process	26/678	263/13513	0.000752223	0.0396062	0.0358124	ALDH1A1/APIP/CARNS1/CBS/CES1/CPS1/CTH/DHRS9/EDN1/ELOVL1/GGT1/GOT1/GOT2/GSTP1/MGLL/MGST3/MID1IP1/MTHFD1L/NDUFAB1/PARK7/PDK4/PER2/PLA2G10/PLA2G3/SERINC5/SIRT1	26
GO:0001938	positive regulation of endothelial cell proliferation	12/678	84/13513	0.000944042	0.0466657	0.0421956	JUN/MDK/NR4A1/POLD4/SCG2/SEMA5A/SIRT1/SP1/TNFSF12/VEGFB/VEGFC/VEGFD	12
GO:0071396	cellular response to lipid	41/678	491/13513	0.000944104	0.0466657	0.0421956	ABCA1/ADNP2/APOB/BCL2L11/CCL5/CD55/CES1/CPS1/CRY1/EDN1/EFNA5/EFNB2/EGFR/EPHB2/ERRFI1/FZD7/GJB3/GSTP1/IL18/IL1F10/IL37/IRAK2/IRF8/JAK2/KDM3A/LRP8/MGST1/NDUFA13/NFKB1/NR3C1/PARK7/PDK4/RORA/SIRT1/SOX9/TNFAIP3/TRIB1/VDR/WNT9A/YWHAH/ZFP36	41
GO:0030099	myeloid cell differentiation	31/678	340/13513	0.000965151	0.0467685	0.0422886	ACTN1/ALAS1/CTNNB1/ETS1/FAM20C/FAXDC2/G6PD/IAPP/IRF8/ITGB6/JAK2/JUN/JUNB/KLF10/MAF/MPIG6B/NEDD9/PIR/PLA2G10/PLA2G3/PPP3CA/SCIN/SIRT1/SLC11A2/SNRK/SNX10/SRF/TFRC/TRIB1/UBASH3B/ZFP36	31
GO:0048871	multicellular organismal homeostasis	39/678	461/13513	0.000978178	0.0469138	0.04242	ACOT13/AKR1B1/ALDH1A1/BAX/CIB2/CRB1/CTNNB1/DDIT3/EGR1/ELOVL1/HOMER1/IAPP/IL18/ITGB6/JAK2/KDM3A/MUC13/PDK4/PER2/PLAC8/PPARGC1A/PRDX1/PWWP2B/RDH12/SFN/SIRT1/SLC11A2/SNX10/SOD1/SOX9/SRF/STK39/TFRC/TJP2/TNFAIP3/TSKU/UBASH3B/UGCG/VCL	39
GO:0072593	reactive oxygen species metabolic process	20/678	185/13513	0.00100185	0.0475287	0.042976	CBS/CCN1/CCS/EDN1/G6PD/GRIN1/GSTP1/HK2/LRRK2/NDUFA13/NDUFC2/NDUFS3/NOX1/NQO1/PARK7/PDK4/PRDX1/SOD1/THBS1/TUSC2	20
GO:0016126	sterol biosynthetic process	9/678	52/13513	0.00101062	0.0475287	0.042976	APOB/CES1/EBP/FAXDC2/FDPS/G6PD/MVD/NSDHL/SOD1	9
GO:0048771	tissue remodeling	17/678	146/13513	0.00103328	0.0477318	0.0431596	BAX/CBS/CELA1/CRB1/CTNNB1/IAPP/IL18/MDK/NFKB1/PDK4/PPP3CA/SNX10/SUCO/TFRC/TNFAIP3/UBASH3B/VDR	17
GO:0042416	dopamine biosynthetic process	4/678	10/13513	0.00103465	0.0477318	0.0431596	ALDH2/DDC/GPR37/PARK7	4
GO:0042058	regulation of epidermal growth factor receptor signaling pathway	10/678	63/13513	0.00108447	0.0490482	0.04435	CBLB/DUSP3/EGFR/ERRFI1/FER/HBEGF/MVB12B/PLAUR/TGFA/VPS25	10
GO:0071216	cellular response to biotic stimulus	21/678	200/13513	0.00110369	0.0490482	0.04435	ABCA1/BCL2L11/CCL5/CD55/CDA/CYRIB/DDIT3/EFNB2/EIF2AK3/EPHB2/GSTP1/IL18/IL1F10/IL37/IRAK2/IRF8/JAK2/NFKB1/TNFAIP3/TRIB1/ZFP36	21
GO:1901617	organic hydroxy compound biosynthetic process	21/678	200/13513	0.00110369	0.0490482	0.04435	ALDH2/APOB/CES1/DDC/EBP/FAXDC2/FDPS/G6PD/GOT1/GPR37/ITPKC/MVD/NFKB1/NSDHL/PARK7/PER2/RAPGEF2/SIRT1/SLC7A11/SOD1/SPTSSB	21
GO:1905952	regulation of lipid localization	17/678	147/13513	0.00111535	0.0491161	0.0444114	ABCA1/APOB/CES1/CRY1/DBI/DENND5B/EDN1/EEPD1/NAXE/NFKB1/OSBPL8/PLA2G10/PLA2G3/PLIN2/PNPLA2/SIRT1/THBS1	17
GO:0032787	monocarboxylic acid metabolic process	40/678	480/13513	0.00112744	0.0492009	0.044488	ACAT2/ACSF2/AKR1B1/ALDH1A1/CES1/DBI/DHRS9/EDN1/ELOVL1/GGT1/GRHPR/GSTP1/HK1/HK2/IDH2/IVD/LPIN2/ME1/MGAT4A/MGLL/MID1IP1/MPC2/MTHFD1L/NDUFAB1/NUDT7/PARK7/PCCB/PDK4/PER2/PGD/PGM1/PLA2G10/PLA2G3/PPARGC1A/PTGR1/SCPEP1/SIRT1/SLC6A8/SOX9/THEM4	40
GO:0033344	cholesterol efflux	9/678	53/13513	0.0011642	0.0498579	0.0450821	ABCA1/APOB/APOM/CES1/EEPD1/NAXE/PLA2G10/SIRT1/TSKU	9
GO:1990830	cellular response to leukemia inhibitory factor	12/678	86/13513	0.00116613	0.0498579	0.0450821	ARID5B/CTH/EPS8/GCLM/HK2/KDM3A/MSC/PLA2G10/SIRT1/SNX10/TFRC/VEGFC	12
GO:0055088	lipid homeostasis	16/678	135/13513	0.00118863	0.0498579	0.0450821	ABCA1/ABHD4/APOB/APOM/CES1/GOT1/IL18/ITGB6/MTCH2/MYLIP/PLA2G10/PNPLA2/RORA/SIRT1/THADA/TSKU	16
GO:0071774	response to fibroblast growth factor	13/678	98/13513	0.00119396	0.0498579	0.0450821	CCL5/CPS1/CTNNB1/FAM20C/FLRT3/GCLM/GPC1/HYAL1/IER2/NR4A1/SULF2/THBS1/ZFP36	13

### Sheet: Mature_AC
ID	Description	GeneRatio	BgRatio	pvalue	p.adjust	qvalue	geneID	Count
GO:0070059	intrinsic apoptotic signaling pathway in response to endoplasmic reticulum stress	15/621	57/13513	2.66416e-08	0.000126494	0.000112063	ATF4/CEBPB/DDIT3/ERN1/ERO1A/HERPUD1/HYOU1/PML/RNF186/SELENOS/SIRT1/SYVN1/TRIB3/WFS1/XBP1	15
GO:0006979	response to oxidative stress	41/621	376/13513	2.40919e-07	0.000467287	0.000413976	ABCC1/ACOX2/AIFM2/ALAD/APOA4/AREG/ARL6IP5/ATF4/CA3/DHCR24/ERN1/ERO1A/FOS/G6PD/GCLM/GPR37/GPX2/GSR/GSTP1/HYAL1/HYAL2/IL1A/JUN/MBL2/MGST1/MSRB3/NET1/NOX1/NQO1/PDGFD/PDLIM1/PML/PRKAA2/SELENOS/SIRT1/SLC23A2/SMPD3/SRXN1/STAT1/TNFAIP3/TXN	41
GO:0009615	response to virus	35/621	297/13513	2.95253e-07	0.000467287	0.000413976	ACOD1/APOB/BIRC3/CALR/CCL5/DDIT4/DHX58/DMBT1/DNAJC3/EIF2AK2/HERC5/HYAL1/HYAL2/IFI44/IFI44L/IFIH1/IFIT3/IFIT5/IRF9/ISG20/ITGB6/LGALS8/LGALS9/MBL2/MOV10/MX1/OASL/PML/RIGI/RNASEL/RSAD2/RTP4/STAT1/TNFAIP3/TPT1	35
GO:0006066	alcohol metabolic process	34/621	289/13513	4.54424e-07	0.00047547	0.000421225	ACSS2/AKR1B1/AKR1B10/ALDH1A1/ALDH2/APOA4/APOB/BMP5/CES1/CYP27A1/DAB2/DHCR24/DHRS9/EPHX2/FDFT1/FDXR/FMO5/G6PD/GOT1/HSD11B2/IDH2/IP6K3/LDLR/MSMO1/MTMR2/MVD/PCK2/PLPP3/PRKAA2/RDH12/SORD/SQLE/TSKU/VLDLR	34
GO:0048525	negative regulation of viral process	14/621	65/13513	1.12387e-06	0.000889354	0.00078789	CCL5/EIF2AK2/IFIH1/IFIT5/ISG20/MBL2/MX1/OASL/RESF1/RNASEL/RSAD2/STAT1/TRIM14/ZFP36	14
GO:0009636	response to toxic substance	25/621	186/13513	1.36652e-06	0.00092689	0.000821144	ABTB2/AKR1B10/ALAD/ALDH1A1/APOA4/APOM/ATF4/CCL5/CES1/CNP/EPHX2/FOS/GPX2/GSR/GSTO1/GSTP1/MGST1/MGST3/NQO1/RDH12/SELENOS/SLC6A4/SRF/SRXN1/TXN	25
GO:0034976	response to endoplasmic reticulum stress	29/621	239/13513	1.7032e-06	0.00101085	0.000895523	ATF3/ATF4/CALR/CEBPB/CTH/DDIT3/DNAJB9/DNAJC3/EIF2AK2/ERN1/ERO1A/FICD/HERPUD1/HSP90B1/HSPA5/HYOU1/JUN/MANF/PDIA3/PDIA6/PML/RNF186/SDF2L1/SELENOS/SIRT1/SYVN1/TRIB3/WFS1/XBP1	29
GO:0051607	defense response to virus	26/621	208/13513	3.36291e-06	0.00145523	0.00128921	ACOD1/BIRC3/DDIT4/DHX58/DMBT1/DNAJC3/EIF2AK2/HERC5/HYAL2/IFI44L/IFIH1/IFIT3/IFIT5/IRF9/ISG20/MBL2/MOV10/MX1/OASL/PML/RIGI/RNASEL/RSAD2/RTP4/STAT1/TNFAIP3	26
GO:0034975	protein folding in endoplasmic reticulum	6/621	11/13513	3.48607e-06	0.00145523	0.00128921	CALR/DNAJC3/ERO1A/HSP90B1/HSPA5/PDIA3	6
GO:0140546	defense response to symbiont	26/621	209/13513	3.67793e-06	0.00145523	0.00128921	ACOD1/BIRC3/DDIT4/DHX58/DMBT1/DNAJC3/EIF2AK2/HERC5/HYAL2/IFI44L/IFIH1/IFIT3/IFIT5/IRF9/ISG20/MBL2/MOV10/MX1/OASL/PML/RIGI/RNASEL/RSAD2/RTP4/STAT1/TNFAIP3	26
GO:0030968	endoplasmic reticulum unfolded protein response	14/621	73/13513	4.8491e-06	0.00154595	0.00136958	ATF3/ATF4/CTH/DDIT3/DNAJB9/EIF2AK2/ERN1/ERO1A/FICD/HERPUD1/HSPA5/SELENOS/WFS1/XBP1	14
GO:1902532	negative regulation of intracellular signal transduction	43/621	459/13513	7.09252e-06	0.0019809	0.0017549	ACE2/ATF3/CGNL1/DAB2/DDIT3/DDIT4/DGKD/DHX58/DUSP1/DUSP2/DUSP3/DUSP4/EPHA2/ERRFI1/FHL2/GSTP1/HERPUD1/HYAL2/HYOU1/IFI35/KANK1/LPAR1/MUC1/NDRG2/PAQR3/PDE11A/PHLDA3/PLAUR/PPARG/PPP1R10/PRKAA2/PSCA/SELENOS/SH3RF2/SIRT1/SPRED1/STAT1/SYVN1/TNFAIP3/TNIP3/TPT1/WFS1/XBP1	43
GO:0097237	cellular response to toxic substance	16/621	98/13513	9.22624e-06	0.0022487	0.00199215	ABTB2/AKR1B10/ALDH1A1/APOA4/APOM/GPX2/GSR/GSTO1/GSTP1/MGST1/MGST3/NQO1/RDH12/SELENOS/SRXN1/TXN	16
GO:0006694	steroid biosynthetic process	19/621	138/13513	1.77025e-05	0.00347124	0.00307522	AKR1B1/APOA4/APOB/BMP5/CES1/CYP27A1/DAB2/DHCR24/EGR1/FDFT1/FDXR/G6PD/IL1A/MSMO1/MVD/NR3C1/PRKAA2/SIRT1/SQLE	19
GO:0010942	positive regulation of cell death	44/621	492/13513	1.78562e-05	0.00347124	0.00307522	ACOX2/AIFM2/ARL6IP5/ATF3/ATF4/ATG9B/BTG1/CALHM2/CCL5/CCN1/DCUN1D3/DDIT3/DDIT4/EFNB2/EGR1/FOS/GRIN2B/HYAL2/IAPP/JUN/KATNB1/KLF11/LGALS9/LPAR1/NET1/NOX1/NQO1/NR3C1/NR4A1/PDIA3/PHLDA1/PHLDA3/PLAGL2/PML/PPARG/PTGIS/RNF122/SCIN/SIAH1/SIRT1/TGM2/TNFAIP8/TNFRSF12A/VDR	44
GO:0043620	regulation of DNA-templated transcription in response to stress	10/621	43/13513	1.8923e-05	0.00347124	0.00307522	ATF3/ATF4/CEBPB/CITED2/DDIT3/EGR1/HSPA5/JUN/MUC1/RPS6KA1	10
GO:0008203	cholesterol metabolic process	17/621	115/13513	1.90085e-05	0.00347124	0.00307522	APOA4/APOB/CES1/CYP27A1/DHCR24/EPHX2/FDFT1/FDXR/FMO5/G6PD/LDLR/MSMO1/MVD/PRKAA2/SQLE/TSKU/VLDLR	17
GO:0009991	response to extracellular stimulus	40/621	433/13513	2.05663e-05	0.00361663	0.00320402	ALAD/ATF3/ATF4/CBS/CTSK/DAP/DDIT3/EIF2AK2/ENSA/FOS/G6PD/GCLM/GDF15/GSDMD/HSD11B2/HSPA5/IL1A/LDLR/NOCT/NQO1/NUCB2/PCK2/PLIN2/PPARG/PRKAA2/PRKAB2/RRAGD/SIK2/SIRT1/SLC38A2/SLC38A3/SLC39A4/SLC6A4/SLC7A5/SORD/SRF/STAT1/VDR/XBP1/ZFP36	40
GO:0006805	xenobiotic metabolic process	11/621	54/13513	2.78224e-05	0.0045552	0.00403551	AADAC/ABCC1/ABCC3/ABCC5/CBR3/CES3/FMO1/FMO5/GSTO1/GSTP1/NQO1	11
GO:1905897	regulation of response to endoplasmic reticulum stress	13/621	75/13513	3.28598e-05	0.00497628	0.00440856	DDIT3/DNAJB9/ERN1/FICD/HERPUD1/HSPA5/HYOU1/MANF/SELENOS/SIRT1/SYVN1/WFS1/XBP1	13
GO:1902235	regulation of endoplasmic reticulum stress-induced intrinsic apoptotic signaling pathway	8/621	29/13513	3.45845e-05	0.00497628	0.00440856	DDIT3/HERPUD1/HYOU1/SELENOS/SIRT1/SYVN1/WFS1/XBP1	8
GO:0071356	cellular response to tumor necrosis factor	21/621	170/13513	3.4758e-05	0.00497628	0.00440856	ACOD1/APOB/BIRC3/CCL5/COMMD7/CTSK/EDA2R/FOS/GSTP1/HES1/HYAL1/HYAL2/KRT18/NFKBIA/NKIRAS1/PCK2/SIRT1/SMPD3/STAT1/TNFAIP3/ZFP36	21
GO:0071396	cellular response to lipid	43/621	491/13513	3.66828e-05	0.00497628	0.00440856	ACOD1/APOB/CALR/CCL5/CD80/CEBPB/CES1/CMPK2/DAB2/DDIT4/EFNA5/EFNB2/ERRFI1/FOS/GJB3/GNAI1/GSTP1/HES1/IL1A/IL1F10/IL37/LDLR/LPAR1/MGST1/NCOA3/NFKBIA/NR3C1/PCK2/PPBP/PRKAA2/SCNN1A/SELENOS/SIRT1/SLC6A4/SLC7A5/SOX9/TNFAIP3/TNIP3/TRIB1/VDR/WNT9A/XBP1/ZFP36	43
GO:0055088	lipid homeostasis	18/621	135/13513	4.52768e-05	0.00565721	0.0050118	ABHD4/ACOX2/APOA4/APOB/APOM/CES1/EPHX2/GOT1/HDAC9/IRS2/ITGB6/LDLR/MYLIP/PPARG/PRKAA2/SIRT1/TSKU/XBP1	18
GO:0071216	cellular response to biotic stimulus	23/621	200/13513	4.71744e-05	0.00572368	0.00507069	ACOD1/CCL5/CD80/CDA/CEBPB/CMPK2/DDIT3/EFNB2/GSTP1/HSPA5/IL1A/IL1F10/IL37/NFKBIA/PPBP/SELENOS/SLC7A5/TNFAIP3/TNIP3/TRIB1/WFS1/XBP1/ZFP36	23
GO:1901652	response to peptide	39/621	434/13513	4.82197e-05	0.00572368	0.00507069	ABCC1/AREG/BTG2/CCND3/CTSK/EGR1/EGR2/EIF2B4/EREG/ERRFI1/FOS/GDF15/GNAI1/GOT1/HDAC9/HSD11B2/IRS2/JAG1/KANK1/KLF11/LTA4H/NFKBIA/NR4A1/PCK2/PPARG/SCNN1A/SELENOS/SIK2/SIRT1/SMPD3/SOCS1/SOCS3/SRSF5/STAT1/TNFAIP3/TRIB3/TRIM16/XBP1/ZBTB7B	39
GO:0044283	small molecule biosynthetic process	42/621	483/13513	5.31879e-05	0.00615942	0.00545671	AKR1B1/ALDH1A1/APOA4/APOB/ATF3/ATF4/BMP5/CARNS1/CBS/CES1/CTH/CYP27A1/DAB2/DHCR24/DHRS9/EGR1/FDFT1/FDXR/G6PD/GOT1/GOT2/GSTP1/HACD3/IP6K3/LTA4H/MGST3/MSMO1/MVD/NR3C1/NT5E/PCK2/PGM1/PLA2G3/PRKAA2/PRKAB2/PTGIS/SELENOS/SIRT1/SLC25A1/SORD/TRIB3/XBP1	42
GO:0051235	maintenance of location	30/621	301/13513	5.6352e-05	0.00622231	0.00551243	AKAP6/APOB/B4GALNT1/CALR/CEMIP/CES1/DDIT3/ERO1A/F2R/GM2A/GSTO1/HK2/HSP90B1/HSPA5/LMAN1/MDFI/NFKBIA/PLIN2/PML/PPARG/RNF213/SCIN/SIRT1/SLC39A4/SP100/SQLE/SRGN/TWF1/TXN/UVRAG	30
GO:0042180	cellular ketone metabolic process	21/621	176/13513	5.824e-05	0.00628462	0.00556763	AIFM2/AKR1B1/AKR1B10/APOA4/BMP5/CES1/DAB2/DHRS9/EGR1/FDXR/FMO1/GOT2/HSD11B2/IRS2/NQO1/NQO2/PLA2G3/PPARG/SIRT1/SOX9/TRIB3	21
GO:0045444	fat cell differentiation	23/621	205/13513	6.93838e-05	0.0070317	0.00622948	ASXL1/CEBPB/CEBPD/DDIT3/EGR2/ERO1A/HES1/JAG1/KLF4/MAFB/NOCT/NR4A1/PLAC8/PPARG/RNASEL/SIRT1/SOCS1/TRIB3/XBP1/ZBTB7B/ZBTB7C/ZFP36/ZFPM2	23
GO:0030216	keratinocyte differentiation	15/621	104/13513	7.77613e-05	0.00753492	0.00667528	CERS3/EPHA2/EREG/ERRFI1/IL1A/JAG1/KRT5/KRT75/MAFB/NCOA3/PALLD/SFN/TRIM16/VDR/ZFP36	15
GO:0120254	olefinic compound metabolic process	15/621	105/13513	8.69533e-05	0.00825709	0.00731506	ABCA4/ABHD12/ABHD6/AKR1B1/AKR1B10/ALDH1A1/BMP5/DAB2/DHRS9/EGR1/EPHX2/GSTP1/HSD11B2/PTGIS/RDH12	15
GO:0030099	myeloid cell differentiation	32/621	340/13513	9.68302e-05	0.0090147	0.00798624	CEBPB/CITED2/EPB42/EPHA2/FOS/G6PD/IAPP/IL34/ITGB6/JAG1/JUN/JUNB/MAF/MAFB/MPIG6B/NEDD9/NFKBIA/PDE1B/PIR/PLA2G3/PML/PPARG/RUNX1/SCIN/SIRT1/SLC11A2/SLC25A40/SOCS1/SRF/STAT1/TRIB1/ZFP36	32
GO:0030856	regulation of epithelial cell differentiation	16/621	119/13513	0.000107043	0.00945155	0.00837325	BTG1/CEBPB/ERRFI1/HES1/IL1A/JAG1/MAFF/NCOA3/SFN/SOX9/SPRED1/STAT1/TRIM16/VCL/VDR/ZFP36	16
GO:0035966	response to topologically incorrect protein	18/621	146/13513	0.000127198	0.0107845	0.00955417	ATF3/ATF4/CTH/DDIT3/DNAJB9/DNAJC3/EIF2AK2/ERN1/ERO1A/FICD/HERPUD1/HSPA5/KLHL15/MANF/SDF2L1/SELENOS/WFS1/XBP1	18
GO:0033002	muscle cell proliferation	21/621	186/13513	0.000129659	0.0108004	0.00956821	ACE2/ADAMTS1/CCL5/CITED2/DDIT3/EPHB1/EREG/ERN1/FOS/HBEGF/JUN/NDRG2/NOX1/PDGFD/PPARG/RUNX1/SMPD3/STAT1/TNFAIP3/TRIB1/ZFPM2	21
GO:0050727	regulation of inflammatory response	29/621	303/13513	0.000152411	0.0122652	0.0108659	ABCC1/ABHD12/ACE2/ACOD1/BIRC3/CCL5/CEBPB/ENPP3/GSTP1/HYAL2/IFI35/IL37/KLF4/LACC1/LDLR/NFKBIA/NFKBIZ/NT5E/PLA2G3/PLK2/PPARG/PTGER3/PTGIS/SELENOS/SEMA7A/SOCS3/TNFAIP3/USP18/ZFP36	29
GO:0034612	response to tumor necrosis factor	21/621	189/13513	0.000162629	0.0128693	0.0114011	ACOD1/APOB/BIRC3/CCL5/COMMD7/CTSK/EDA2R/FOS/GSTP1/HES1/HYAL1/HYAL2/KRT18/NFKBIA/NKIRAS1/PCK2/SIRT1/SMPD3/STAT1/TNFAIP3/ZFP36	21
GO:0048871	multicellular organismal homeostasis	39/621	461/13513	0.000174616	0.0135914	0.0120408	ABCA4/ABHD6/ADGRV1/AKR1B1/ALDH1A1/ATF4/CEBPB/CRACD/CTSK/DDIT3/DECR1/EGR1/F2R/FMO1/HOMER1/HYAL2/IAPP/IL1A/ITGB6/KLF4/MUC13/NKIRAS1/PLAC8/PRKAA2/PRKAB2/PTGER3/RDH12/SCNN1A/SFN/SIRT1/SLC11A2/SOX9/SRF/TJP2/TNFAIP3/TSKU/VCL/WFS1/ZBTB7B	39
GO:0019058	viral life cycle	26/621	263/13513	0.000197867	0.0149123	0.013211	ACE2/ANPEP/CCL5/CD80/EFNB2/EIF2AK2/EPHA2/HACD3/HYAL2/IFIH1/IFIT5/ISG20/ITGB6/LDLR/LGALS9/MX1/OASL/PCSK5/RESF1/RNASEL/RSAD2/SIGLEC1/SLC7A1/TMPRSS4/TRIM14/UVRAG	26
GO:0032102	negative regulation of response to external stimulus	30/621	326/13513	0.000235316	0.0168618	0.0149381	ACOD1/DCST1/DHX58/DUSP1/DUSP3/ENPP3/GSTP1/KLF4/LDLR/LGALS9/MMP28/NT5E/NUCB2/PLAU/PLAUR/PLK2/PPARG/PROS1/PTGIS/ROBO1/SELENOS/SEMA3D/SEMA6D/SEMA7A/SOCS3/THBD/TNFAIP3/TRIB1/USP18/ZFP36	30
GO:1902653	secondary alcohol biosynthetic process	9/621	47/13513	0.000245043	0.0168618	0.0149381	APOA4/APOB/CES1/DHCR24/FDFT1/G6PD/MSMO1/MVD/PRKAA2	9
GO:2000116	regulation of cysteine-type endopeptidase activity	21/621	196/13513	0.000269779	0.0182987	0.0162111	ARL6IP5/BIRC3/CCN1/DAP/DHCR24/EGLN3/F2R/GRIN2B/KLF4/LGALS9/NR4A1/PLAUR/PML/PPARG/ROBO1/RPS6KA1/SFN/SIRT1/TNFAIP8/TNFSF15/USP50	21
GO:0006739	NADP metabolic process	8/621	39/13513	0.000330184	0.0214755	0.0190254	FMO1/FMO5/G6PD/IDH2/ME1/NOCT/NOX1/NQO1	8
GO:0070482	response to oxygen levels	27/621	290/13513	0.000396033	0.0247453	0.0219222	ALAD/ATF4/CBS/CITED2/DDIT4/EGLN3/EGR1/ERO1A/FOS/HK2/HSD11B2/HSP90B1/HYOU1/IL1A/LPAR1/NOX1/PDLIM1/PLAU/PML/PPARG/PTGIS/SIRT1/SLC11A2/SLC6A4/SLC7A5/SLC8A3/SRF	27
GO:2000147	positive regulation of cell motility	39/621	481/13513	0.000411986	0.0247453	0.0219222	ADAMTS1/ANXA3/CALR/CAVIN1/CCL5/CCN1/CEMIP/DAB2/DEFB1/DOCK5/ENPP2/EPHA2/F2R/HBEGF/HDAC9/HSPA5/HYAL1/IL1A/IL34/IRS2/JUN/LAMC2/LGALS9/LPAR1/NEDD9/PDGFD/PLAU/PLK2/PLPP3/RAC2/RDX/SDCBP/SEMA3D/SEMA6D/SEMA7A/SH3RF2/SIRT1/SOX9/XBP1	39
GO:0071559	response to transforming growth factor beta	23/621	232/13513	0.000436137	0.0255652	0.0226485	BAMBI/CITED2/CTSK/DAB2/FOS/GDF15/HSPA5/HYAL2/IL17RD/ITGB6/JUN/NR3C1/PDGFD/PML/PPARG/SDCBP/SIRT1/SNX25/SOX9/SPRED1/ZEB2/ZFHX3/ZFYVE9	23
GO:0008544	epidermis development	25/621	263/13513	0.000472313	0.0271375	0.0240414	CERS3/CST6/EDA2R/EPHA2/EREG/ERRFI1/GJB5/HES1/IL1A/JAG1/KLF4/KRT5/KRT75/LAMA3/LAMC2/MAFB/MAFF/NCOA3/PALLD/SFN/SOX9/TMC1/TRIM16/VDR/ZFP36	25
GO:0051016	barbed-end actin filament capping	6/621	23/13513	0.000474391	0.0271375	0.0240414	CAPG/CRACD/RDX/SCIN/SVIL/TWF1	6
GO:0019218	regulation of steroid metabolic process	12/621	85/13513	0.000485209	0.0272389	0.0241313	APOA4/APOB/BMP5/CES1/DAB2/EGR1/EPHX2/FMO5/IL1A/LDLR/NR3C1/SIRT1	12
GO:0032611	interleukin-1 beta production	10/621	63/13513	0.000551325	0.0295501	0.0261788	EGR1/ERRFI1/F2R/GSDMD/GSTP1/LGALS9/PML/TNFAIP3/TRIM16/USP50	10
GO:0032651	regulation of interleukin-1 beta production	10/621	63/13513	0.000551325	0.0295501	0.0261788	EGR1/ERRFI1/F2R/GSDMD/GSTP1/LGALS9/PML/TNFAIP3/TRIM16/USP50	10
GO:0010631	epithelial cell migration	26/621	281/13513	0.000553909	0.0295501	0.0261788	ANXA3/CALR/DOCK5/EFNB2/ENPP2/EPHA2/FAT2/HBEGF/HDAC9/HYAL1/IRS2/JUN/KANK1/KLF4/LGALS8/NR4A1/PLK2/PLPP3/PPARG/ROBO1/SIRT1/SOX9/SP100/SPRED1/SRF/ZEB2	26
GO:0006690	icosanoid metabolic process	11/621	75/13513	0.000593857	0.030985	0.02745	ABCC1/ABHD12/ABHD6/AKR1B1/GSTP1/LTA4H/MGST3/PLA2G3/PTGIS/PTGR1/SIRT1	11
GO:0046364	monosaccharide biosynthetic process	11/621	75/13513	0.000593857	0.030985	0.02745	AKR1B1/ATF3/ATF4/G6PD/NR3C1/PCK2/PGM1/SELENOS/SIRT1/SLC25A1/SORD	11
GO:0090132	epithelium migration	26/621	284/13513	0.00064992	0.0331808	0.0293953	ANXA3/CALR/DOCK5/EFNB2/ENPP2/EPHA2/FAT2/HBEGF/HDAC9/HYAL1/IRS2/JUN/KANK1/KLF4/LGALS8/NR4A1/PLK2/PLPP3/PPARG/ROBO1/SIRT1/SOX9/SP100/SPRED1/SRF/ZEB2	26
GO:0034599	cellular response to oxidative stress	24/621	254/13513	0.00066307	0.0334921	0.0296711	ABCC1/AIFM2/APOA4/ARL6IP5/ATF4/ERN1/FOS/G6PD/GPR37/GSR/JUN/MGST1/NET1/NOX1/NQO1/PDGFD/PML/PRKAA2/SELENOS/SIRT1/SMPD3/SRXN1/TNFAIP3/TXN	24
GO:0019362	pyridine nucleotide metabolic process	10/621	65/13513	0.000711165	0.0350964	0.0310923	FMO1/FMO5/G6PD/IDH2/ME1/NAMPT/NOCT/NOX1/NQO1/PTGIS	10
GO:0046496	nicotinamide nucleotide metabolic process	10/621	65/13513	0.000711165	0.0350964	0.0310923	FMO1/FMO5/G6PD/IDH2/ME1/NAMPT/NOCT/NOX1/NQO1/PTGIS	10
GO:0040017	positive regulation of locomotion	39/621	495/13513	0.0007192	0.0350964	0.0310923	ADAMTS1/ANXA3/CALR/CAVIN1/CCL5/CCN1/CEMIP/DAB2/DEFB1/DOCK5/ENPP2/EPHA2/F2R/HBEGF/HDAC9/HSPA5/HYAL1/IL1A/IL34/IRS2/JUN/LAMC2/LGALS9/LPAR1/NEDD9/PDGFD/PLAU/PLK2/PLPP3/RAC2/RDX/SDCBP/SEMA3D/SEMA6D/SEMA7A/SH3RF2/SIRT1/SOX9/XBP1	39
GO:0010035	response to inorganic substance	37/621	463/13513	0.000753896	0.0357358	0.0316588	ADGRV1/ALAD/APOA4/APOB/AREG/ARL13B/ATF4/CALR/CRIP1/DLG2/ERN1/FOS/G6PD/GPR37/HOMER1/HSPA5/IL1A/JUN/JUNB/KCNMB4/LTA4H/NET1/NLGN1/NQO1/NT5E/PDGFD/PRKAA2/SIRT1/SLC11A2/SLC38A2/SMPD3/SORD/STAT1/TNFAIP3/TRPV6/TTN/TXN	37
GO:0070997	neuron death	28/621	318/13513	0.000757578	0.0357358	0.0316588	AARS1/ARL6IP5/ATF4/BTG2/CCL5/CEBPB/DDIT3/DDIT4/DHCR24/EFNB2/EGLN3/EGR1/EPHB1/F2R/FOS/G6PD/GCLM/GRIN2B/HSPA5/HYOU1/JUN/NQO1/NR3C1/PLA2G3/SIAH1/SIRT1/SLC23A2/WFS1	28
GO:0071560	cellular response to transforming growth factor beta stimulus	22/621	227/13513	0.000782363	0.0362432	0.0321083	BAMBI/CITED2/CTSK/DAB2/FOS/GDF15/HSPA5/HYAL2/IL17RD/ITGB6/JUN/NR3C1/PDGFD/PML/PPARG/SDCBP/SIRT1/SNX25/SOX9/SPRED1/ZEB2/ZFYVE9	22
GO:0035914	skeletal muscle cell differentiation	9/621	55/13513	0.000824399	0.0368291	0.0326274	ATF3/BTG2/CITED2/EGR1/EGR2/EPHB1/FOS/MAFF/NR4A1	9
GO:0009267	cellular response to starvation	17/621	156/13513	0.000829973	0.0368291	0.0326274	ATF3/ATF4/CTSK/DAP/EIF2AK2/FOS/HSPA5/PLIN2/PRKAA2/RRAGD/SIK2/SIRT1/SLC38A2/SLC38A3/SLC39A4/SLC7A5/XBP1	17
GO:0046685	response to arsenic-containing substance	6/621	26/13513	0.000961918	0.0397147	0.0351837	ALAD/ATF3/ATF4/GSTO1/MKNK2/SLC38A2	6
GO:0000302	response to reactive oxygen species	18/621	173/13513	0.0010185	0.041092	0.036404	APOA4/AREG/ERN1/FOS/GPR37/GSTP1/HYAL1/HYAL2/IL1A/JUN/NET1/NQO1/PDGFD/SIRT1/SMPD3/STAT1/TNFAIP3/TXN	18
GO:0006575	cellular modified amino acid metabolic process	16/621	145/13513	0.00102124	0.041092	0.036404	ABHD12/ALDH7A1/ALDH9A1/ARL6IP5/CTSK/DMGDH/G6PD/GCLM/GOT2/GSR/GSTO1/GSTP1/IYD/MTHFD2/PLA2G3/SLCO1C1	16
GO:0071243	cellular response to arsenic-containing substance	5/621	18/13513	0.00104864	0.0411481	0.0364536	ATF3/ATF4/GSTO1/MKNK2/SLC38A2	5
GO:0035358	regulation of peroxisome proliferator activated receptor signaling pathway	4/621	11/13513	0.00112521	0.0434351	0.0384797	ASXL1/CITED2/PTGIS/SIRT1	4
GO:0097709	connective tissue replacement	4/621	11/13513	0.00112521	0.0434351	0.0384797	F2R/IL1A/PPARG/RUNX1	4
GO:0048660	regulation of smooth muscle cell proliferation	15/621	133/13513	0.0011608	0.0437875	0.038792	ACE2/ADAMTS1/CCL5/EREG/ERN1/HBEGF/JUN/NDRG2/NOX1/PDGFD/PPARG/SMPD3/STAT1/TNFAIP3/TRIB1	15
GO:0060537	muscle tissue development	29/621	343/13513	0.00116452	0.0437875	0.038792	AKAP6/ATF3/BMP5/BTG2/CALR/CITED2/EFNB2/EGR1/EGR2/EPHB1/FHL2/FOS/G6PD/GPCPD1/HDAC9/HOMER1/IFRD1/MAFF/MSC/MYBPC3/NEBL/NR4A1/NRG1/RUNX1/SOX9/SRF/SVIL/TTN/ZFPM2	29
GO:1901214	regulation of neuron death	25/621	280/13513	0.00117123	0.0437875	0.038792	AARS1/ATF4/BTG2/CCL5/CEBPB/DDIT3/DDIT4/DHCR24/EFNB2/EGLN3/EGR1/EPHB1/F2R/FOS/G6PD/GCLM/GRIN2B/HYOU1/JUN/NQO1/NR3C1/PLA2G3/SIRT1/SLC23A2/WFS1	25
GO:0035025	positive regulation of Rho protein signal transduction	6/621	27/13513	0.0011893	0.0441157	0.0390827	ARRB1/F2R/GPR65/LPAR1/NET1/ROBO1	6
GO:0043588	skin development	21/621	221/13513	0.00131037	0.0478586	0.0423985	CERS3/DHCR24/EPHA2/EREG/ERRFI1/GJB3/IL1A/ITGB6/JAG1/KLF4/KRT5/KRT75/MAFB/NCOA3/PALLD/SFN/SOX9/SRF/TRIM16/VDR/ZFP36	21
GO:0007171	activation of transmembrane receptor protein tyrosine kinase activity	5/621	19/13513	0.00136985	0.0481783	0.0426818	AREG/EFNA5/EREG/HBEGF/NRG1	5
GO:0062012	regulation of small molecule metabolic process	25/621	284/13513	0.00142873	0.0493156	0.0436894	APOA4/APOB/BMP5/CDA/CES1/DAB2/DDIT4/EGR1/EPHX2/FMO1/FMO5/GUCA2B/IRS2/LACC1/LDLR/ME1/NR3C1/PLA2G3/PPARG/PRKAA2/SELENOS/SIRT1/SLC4A4/SOX9/TRIB3	25

### Sheet: BEST4
ID	Description	GeneRatio	BgRatio	pvalue	p.adjust	qvalue	geneID	Count
GO:0140546	defense response to symbiont	23/295	209/13513	1.77255e-10	6.32269e-07	5.74493e-07	APOBEC3A/BIRC3/BNIP3/CXCL9/DHX58/EIF2AK2/HERC5/IFI44L/IFIT2/IFIT3/IFIT5/IL33/IRF1/IRF9/MX1/OASL/PLA2G10/RIGI/RSAD2/RTP4/TNFAIP3/ZG16/ZNFX1	23
GO:1990748	cellular detoxification	15/295	90/13513	8.98883e-10	1.14047e-06	1.03625e-06	ABCB6/AKR1B10/ALDH1A1/DUOX2/GPX2/GSTO1/GSTP1/PRDX1/PRDX5/PRXL2A/PTGES/SOD1/SRXN1/TXN/TXNRD1	15
GO:0098754	detoxification	15/295	101/13513	4.70656e-09	3.35766e-06	3.05084e-06	ABCB6/AKR1B10/ALDH1A1/DUOX2/GPX2/GSTO1/GSTP1/PRDX1/PRDX5/PRXL2A/PTGES/SOD1/SRXN1/TXN/TXNRD1	15
GO:0009615	response to virus	25/295	297/13513	7.96567e-09	4.73559e-06	4.30286e-06	APOBEC3A/BIRC3/BNIP3/CXCL9/DHX58/DUOX2/EIF2AK2/HERC5/IFI44/IFI44L/IFIT2/IFIT3/IFIT5/IL33/IRF1/IRF9/LGALS9/MX1/OASL/PLA2G10/RIGI/RSAD2/RTP4/TNFAIP3/ZNFX1	25
GO:0045071	negative regulation of viral genome replication	9/295	37/13513	7.25292e-08	3.23389e-05	2.93839e-05	APOBEC3A/EIF2AK2/IFIT5/MX1/OASL/PARP10/RESF1/RSAD2/ZNFX1	9
GO:0043281	regulation of cysteine-type endopeptidase activity involved in apoptotic process	16/295	174/13513	1.32186e-06	0.000382582	0.000347622	ARL6IP5/ATP2A3/BBC3/BIRC3/BIRC5/CD44/DPEP1/FAS/LGALS9/MALT1/NR4A1/PRDX5/ROBO1/RPS6KA1/S100A8/SFN	16
GO:2000116	regulation of cysteine-type endopeptidase activity	17/295	196/13513	1.39433e-06	0.000382582	0.000347622	ARL6IP5/ATP2A3/BBC3/BIRC3/BIRC5/CD44/DPEP1/FAS/LGALS9/MALT1/NR4A1/PRDX5/PSMB9/ROBO1/RPS6KA1/S100A8/SFN	17
GO:0019079	viral genome replication	10/295	100/13513	6.4564e-05	0.012121	0.0110134	APOBEC3A/EIF2AK2/IFIT5/MX1/OASL/PABPC1/PARP10/RESF1/RSAD2/ZNFX1	10
GO:0043154	negative regulation of cysteine-type endopeptidase activity involved in apoptotic process	8/295	67/13513	0.000100083	0.0178497	0.0162186	BIRC3/BIRC5/CD44/DPEP1/NR4A1/PRDX5/RPS6KA1/SFN	8
GO:0001818	negative regulation of cytokine production	15/295	223/13513	0.000115198	0.0195672	0.0177792	CEACAM1/DDIT3/DHX58/FN1/GPNMB/GSTP1/IDO1/IL33/LGALS9/NAV3/PLA2G10/RAC1/TNFAIP3/TSKU/ZFP36	15
GO:0006749	glutathione metabolic process	6/295	38/13513	0.000157698	0.0255685	0.0232321	ARL6IP5/DPEP1/GCLM/GSTO1/GSTP1/SOD1	6
GO:0010942	positive regulation of cell death	24/295	492/13513	0.000204169	0.0280529	0.0254895	AIFM2/ARL6IP5/ATF3/BBC3/BNIP3/DDIT3/EGR1/FAS/FOS/G0S2/IDO1/IFIT2/JUN/KCNMA1/KLF11/LGALS9/MNDA/NR4A1/PRKCI/RPS7/S100A8/SOD1/SQSTM1/UBD	24
GO:0043065	positive regulation of apoptotic process	22/295	432/13513	0.00020687	0.0280529	0.0254895	AIFM2/ARL6IP5/ATF3/BBC3/BNIP3/DDIT3/FAS/G0S2/IDO1/IFIT2/JUN/KCNMA1/KLF11/LGALS9/MNDA/NR4A1/PRKCI/RPS7/S100A8/SOD1/SQSTM1/UBD	22
GO:0042743	hydrogen peroxide metabolic process	6/295	40/13513	0.00021138	0.0280529	0.0254895	DUOX2/NOXA1/PRDX1/PRDX5/RAC1/SOD1	6
GO:0032612	interleukin-1 production	8/295	75/13513	0.000222678	0.0280529	0.0254895	CEACAM1/EGR1/GSDMD/GSTP1/LGALS9/MALT1/MNDA/TNFAIP3	8
GO:0032652	regulation of interleukin-1 production	8/295	75/13513	0.000222678	0.0280529	0.0254895	CEACAM1/EGR1/GSDMD/GSTP1/LGALS9/MALT1/MNDA/TNFAIP3	8
GO:0006979	response to oxidative stress	20/295	376/13513	0.000228073	0.0280529	0.0254895	AIFM2/AREG/ARL6IP5/BNIP3/DUOX2/FOS/GCLM/GPX2/GSTP1/JUN/MSRB3/NR4A2/NR4A3/PDGFD/PRDX1/PRDX5/SOD1/SRXN1/TNFAIP3/TXN	20
GO:0009611	response to wounding	23/295	476/13513	0.000317107	0.0335475	0.030482	ANXA8/BNIP3/CD44/CEACAM1/CLIC1/DDIT3/DUOX2/FN1/HBEGF/IL33/JUN/MYOF/NREP/PLAT/PLAU/RAC1/REG3G/S100A8/SOD1/TNFAIP3/TSKU/TSPAN8/ZFP36	23
GO:0014812	muscle cell migration	8/295	79/13513	0.000319395	0.0335475	0.030482	DDIT3/IGFBP5/ITGB1BP1/NR4A3/PDGFD/PLAT/PLAU/TRIB1	8
GO:0002764	immune response-regulating signaling pathway	18/295	328/13513	0.000321599	0.0335475	0.030482	BIRC3/CEACAM1/DHX58/IFI35/IRF1/LGALS3/MALT1/MNDA/NFKBIA/NR4A3/OASL/PDE4B/PIGR/REG3G/RIGI/RSAD2/S100A14/TNFAIP3	18
GO:0002544	chronic inflammatory response	4/295	16/13513	0.000329174	0.0335475	0.030482	ADORA2B/IDO1/S100A8/TNFAIP3	4
GO:0000302	response to reactive oxygen species	12/295	173/13513	0.000417449	0.0401489	0.0364801	AREG/BNIP3/FOS/GSTP1/JUN/NR4A3/PDGFD/PRDX1/PRDX5/SOD1/TNFAIP3/TXN	12
GO:0002221	pattern recognition receptor signaling pathway	11/295	151/13513	0.000477405	0.0436642	0.0396743	BIRC3/DHX58/IFI35/IRF1/NFKBIA/OASL/REG3G/RIGI/RSAD2/S100A14/TNFAIP3	11
GO:0034614	cellular response to reactive oxygen species	10/295	129/13513	0.000526787	0.0469763	0.0426836	BNIP3/FOS/JUN/NR4A3/PDGFD/PRDX1/PRDX5/SOD1/TNFAIP3/TXN	10

### Sheet: Goblet_cells
ID	Description	GeneRatio	BgRatio	pvalue	p.adjust	qvalue	geneID	Count
GO:0030593	neutrophil chemotaxis	7/136	72/13513	7.65434e-06	0.0203146	0.0179273	CCL22/CCL5/CD74/MDK/S100A12/S100A8/S100A9	7
GO:1990266	neutrophil migration	7/136	91/13513	3.58905e-05	0.0340806	0.0300755	CCL22/CCL5/CD74/MDK/S100A12/S100A8/S100A9	7

### Sheet: EEC_CHGB
ID	Description	GeneRatio	BgRatio	pvalue	p.adjust	qvalue	geneID	Count
GO:0051004	regulation of lipoprotein lipase activity	3/23	17/13513	2.88381e-06	0.00217439	0.00156333	ANGPTL4/APOA1/APOA4	3
GO:0022600	digestive system process	4/23	90/13513	1.47889e-05	0.00356473	0.00256295	APOA1/APOA4/GCNT3/SPINK1	4
GO:0055090	acylglycerol homeostasis	3/23	34/13513	2.49029e-05	0.00356473	0.00256295	ANGPTL4/APOA1/APOA4	3
GO:0070328	triglyceride homeostasis	3/23	34/13513	2.49029e-05	0.00356473	0.00256295	ANGPTL4/APOA1/APOA4	3
GO:0007586	digestion	4/23	104/13513	2.61962e-05	0.00356473	0.00256295	APOA1/APOA4/GCNT3/SPINK1	4
GO:0044058	regulation of digestive system process	3/23	36/13513	2.96478e-05	0.00356473	0.00256295	APOA1/APOA4/SPINK1	3
GO:0042304	regulation of fatty acid biosynthetic process	3/23	39/13513	3.78221e-05	0.00356473	0.00256295	APOA1/APOA4/PDK4	3
GO:0050892	intestinal absorption	3/23	39/13513	3.78221e-05	0.00356473	0.00256295	APOA1/APOA4/GCNT3	3
GO:0002227	innate immune response in mucosa	2/23	11/13513	0.000151005	0.00875828	0.00629696	APOA4/DEFB1	2
GO:0033700	phospholipid efflux	2/23	11/13513	0.000151005	0.00875828	0.00629696	APOA1/APOA4	2
GO:0034370	triglyceride-rich lipoprotein particle remodeling	2/23	11/13513	0.000151005	0.00875828	0.00629696	APOA1/APOA4	2
GO:0034372	very-low-density lipoprotein particle remodeling	2/23	11/13513	0.000151005	0.00875828	0.00629696	APOA1/APOA4	2
GO:1904478	regulation of intestinal absorption	2/23	11/13513	0.000151005	0.00875828	0.00629696	APOA1/APOA4	2
GO:0010896	regulation of triglyceride catabolic process	2/23	12/13513	0.000181018	0.00909918	0.00654206	APOA1/APOA4	2
GO:0034380	high-density lipoprotein particle assembly	2/23	12/13513	0.000181018	0.00909918	0.00654206	APOA1/APOA4	2
GO:0002385	mucosal immune response	2/23	16/13513	0.000327763	0.0123567	0.0088841	APOA4/DEFB1	2
GO:0030299	intestinal cholesterol absorption	2/23	16/13513	0.000327763	0.0123567	0.0088841	APOA1/APOA4	2
GO:0043691	reverse cholesterol transport	2/23	17/13513	0.00037108	0.0133235	0.00957926	APOA1/APOA4	2
GO:0048240	sperm capacitation	2/23	21/13513	0.000570623	0.0159352	0.011457	DEFB1/SPINK1	2
GO:0090208	positive regulation of triglyceride metabolic process	2/23	21/13513	0.000570623	0.0159352	0.011457	APOA1/APOA4	2
GO:0050996	positive regulation of lipid catabolic process	2/23	23/13513	0.000686043	0.0178371	0.0128244	APOA1/APOA4	2
GO:0019731	antibacterial humoral response	2/23	24/13513	0.000747637	0.0187906	0.0135099	DEFB1/TF	2
GO:0007263	nitric oxide mediated signal transduction	2/23	25/13513	0.000811808	0.0188074	0.013522	RASD1/SPINK1	2
GO:0065005	protein-lipid complex assembly	2/23	25/13513	0.000811808	0.0188074	0.013522	APOA1/APOA4	2
GO:0007026	negative regulation of microtubule depolymerization	2/23	26/13513	0.000878549	0.0188074	0.013522	FGF13/STMN2	2
GO:0019433	triglyceride catabolic process	2/23	26/13513	0.000878549	0.0188074	0.013522	APOA1/APOA4	2
GO:0045940	positive regulation of steroid metabolic process	2/23	26/13513	0.000878549	0.0188074	0.013522	APOA1/APOA4	2
GO:0010565	regulation of cellular ketone metabolic process	3/23	114/13513	0.000915705	0.0188074	0.013522	APOA1/APOA4/PDK4	3
GO:0034368	protein-lipid complex remodeling	2/23	27/13513	0.000947851	0.0188074	0.013522	APOA1/APOA4	2
GO:0051346	negative regulation of hydrolase activity	4/23	277/13513	0.00112495	0.0209197	0.0150407	ANGPTL4/APOA1/SPINK1/SPINK4	4
GO:0006633	fatty acid biosynthetic process	3/23	129/13513	0.00130899	0.0229529	0.0165025	APOA1/APOA4/PDK4	3
GO:0045124	regulation of bone resorption	2/23	37/13513	0.00177998	0.0273899	0.0196926	PDK4/TF	2
GO:0031111	negative regulation of microtubule polymerization or depolymerization	2/23	38/13513	0.00187692	0.028304	0.0203498	FGF13/STMN2	2
GO:0046890	regulation of lipid biosynthetic process	3/23	149/13513	0.00197911	0.0292598	0.021037	APOA1/APOA4/PDK4	3
GO:0007019	microtubule depolymerization	2/23	44/13513	0.00251009	0.034411	0.0247406	FGF13/STMN2	2
GO:0046850	regulation of bone remodeling	2/23	44/13513	0.00251009	0.034411	0.0247406	PDK4/TF	2
GO:0120009	intermembrane lipid transfer	2/23	45/13513	0.00262412	0.0353319	0.0254027	APOA1/APOA4	2
GO:0006695	cholesterol biosynthetic process	2/23	47/13513	0.00285941	0.0371724	0.0267259	APOA1/APOA4	2
GO:1902653	secondary alcohol biosynthetic process	2/23	47/13513	0.00285941	0.0371724	0.0267259	APOA1/APOA4	2
GO:0042180	cellular ketone metabolic process	3/23	176/13513	0.00317552	0.0399057	0.0286911	APOA1/APOA4/PDK4	3
GO:0030258	lipid modification	3/23	185/13513	0.00365449	0.0430545	0.030955	APOA1/APOA4/PDK4	3
GO:0032371	regulation of sterol transport	2/23	59/13513	0.00447012	0.0495657	0.0356364	APOA1/APOA4	2
GO:0032374	regulation of cholesterol transport	2/23	59/13513	0.00447012	0.0495657	0.0356364	APOA1/APOA4	2

### Sheet: EEC_PYY
ID	Description	GeneRatio	BgRatio	pvalue	p.adjust	qvalue	geneID	Count
GO:0007586	digestion	5/41	104/13513	1.47394e-05	0.0249833	0.0186027	GHRL/MDK/SPINK1/SST/UCN3	5
GO:0032103	positive regulation of response to external stimulus	7/41	360/13513	9.24932e-05	0.0441324	0.0328612	AIF1/CD74/GHRL/LGALS1/MDK/PTGS2/TYROBP	7
GO:0051251	positive regulation of lymphocyte activation	6/41	251/13513	0.00010085	0.0441324	0.0328612	AIF1/CD74/LGALS1/MDK/RUNX1/TYROBP	6
GO:0045581	negative regulation of T cell differentiation	3/41	37/13513	0.000187513	0.0441324	0.0328612	CD74/MDK/RUNX1	3
GO:0050870	positive regulation of T cell activation	5/41	184/13513	0.000223237	0.0441324	0.0328612	AIF1/CD74/LGALS1/MDK/RUNX1	5
GO:0002696	positive regulation of leukocyte activation	6/41	292/13513	0.000230081	0.0441324	0.0328612	AIF1/CD74/LGALS1/MDK/RUNX1/TYROBP	6
GO:0050867	positive regulation of cell activation	6/41	303/13513	0.000280797	0.0441324	0.0328612	AIF1/CD74/LGALS1/MDK/RUNX1/TYROBP	6
GO:1903900	regulation of viral life cycle	4/41	108/13513	0.000311213	0.0441324	0.0328612	BTBD17/CD74/LGALS1/TOP2A	4
GO:0045620	negative regulation of lymphocyte differentiation	3/41	45/13513	0.000336727	0.0441324	0.0328612	CD74/MDK/RUNX1	3
GO:1903039	positive regulation of leukocyte cell-cell adhesion	5/41	205/13513	0.000367824	0.0441324	0.0328612	AIF1/CD74/LGALS1/MDK/RUNX1	5
GO:0002790	peptide secretion	5/41	208/13513	0.000393191	0.0441324	0.0328612	ABCA1/CD74/GHRL/SPINK1/UCN3	5
GO:1904668	positive regulation of ubiquitin protein ligase activity	2/41	10/13513	0.000398013	0.0441324	0.0328612	CDC20/UBE2C	2
GO:0002763	positive regulation of myeloid leukocyte differentiation	3/41	49/13513	0.000433535	0.0441324	0.0328612	CD74/RUNX1/TYROBP	3
GO:0051304	chromosome separation	4/41	119/13513	0.000450182	0.0441324	0.0328612	CDC20/CENPF/TOP2A/UBE2C	4
GO:0051384	response to glucocorticoid	4/41	119/13513	0.000450182	0.0441324	0.0328612	AIF1/MDK/PTGS2/UCN3	4
GO:0060456	positive regulation of digestive system process	2/41	11/13513	0.000485525	0.0441324	0.0328612	GHRL/SPINK1	2
GO:2001279	regulation of unsaturated fatty acid biosynthetic process	2/41	11/13513	0.000485525	0.0441324	0.0328612	CD74/PTGS2	2
GO:0032635	interleukin-6 production	4/41	122/13513	0.0004947	0.0441324	0.0328612	AIF1/CD74/GHRL/TYROBP	4
GO:0032675	regulation of interleukin-6 production	4/41	122/13513	0.0004947	0.0441324	0.0328612	AIF1/CD74/GHRL/TYROBP	4
GO:0051764	actin crosslink formation	2/41	12/13513	0.000581511	0.0447167	0.0332963	AIF1/EPS8	2
GO:0051250	negative regulation of lymphocyte activation	4/41	130/13513	0.000628673	0.0447167	0.0332963	CD74/MDK/RUNX1/TYROBP	4
GO:0150076	neuroinflammatory response	3/41	57/13513	0.000677031	0.0447167	0.0332963	AIF1/PTGS2/TYROBP	3
GO:0046598	positive regulation of viral entry into host cell	2/41	13/13513	0.00068592	0.0447167	0.0332963	CD74/LGALS1	2
GO:0075294	positive regulation by symbiont of entry into host	2/41	13/13513	0.00068592	0.0447167	0.0332963	CD74/LGALS1	2
GO:0007292	female gamete generation	4/41	138/13513	0.000786617	0.0448553	0.0333995	ASPM/MDK/PTGS2/TOP2A	4
GO:0001819	positive regulation of cytokine production	6/41	371/13513	0.000820362	0.0448553	0.0333995	AIF1/CD74/MDK/PTGS2/RUNX1/TYROBP	6
