## Supplementary material for "A single-cell atlas of transcriptome changes in the intestinal epithelium at the suckling-to-weaning transition": Table S5

### Sheet: Feuil1
			Relative abundances (%)
			Mean		SEM
	p-value	adjusted p-value	Milk	Milk+Solid	Milk	Milk+Solid
Phylum
Bacteroidota	0.778	0.778	54.76	53.42	3.78	3.34
Firmicutes	0.354	0.443	39.96	43.37	3.68	2.94
Campylobacterota	0.034	0.086	2.5	0.89	0.83	0.18
Actinobacteriota	0.005	0.023	2.01	0.52	0.3	0.29
Proteobacteria	0.35	0.443	0.74	1.35	0.44	0.58
Familly
Bacteroidaceae	0.197	0.369	45.38	49.2	4.57	3.71
Lachnospiraceae	0.002	0.011	14.55	21.22	2.59	0.95
Oscillospiraceae	0.004	0.019	11.36	7.36	2.56	1.63
Ruminococcaceae	0.985	0.985	6.23	7.52	1.25	2.39
Rikenellaceae	0.303	0.394	5.62	2.58	4.57	0.4
Marinifilaceae	0.01	0.038	3.5	1.64	1.22	0.61
Campylobacteraceae	0.034	0.103	2.5	0.89	0.83	0.18
[Eubacterium] coprostanoligenes group	0	0	2.32	1.03	0.12	0.15
Eggerthellaceae	0.05	0.126	1.64	0.43	0.24	0.24
Christensenellaceae	0.406	0.469	1.63	1.64	0.38	0.63
Anaerovoracaceae	0.274	0.394	1.37	0.85	0.5	0.19
Enterobacteriaceae	0.253	0.394	0.59	0.76	0.44	0.73
UCG-010	0.315	0.394	0.36	1.35	0.14	1.18
Sutterellaceae	0.51	0.546	0.15	0.53	0.04	0.3
Monoglobaceae	0.109	0.233	0.01	0.55	0.01	0.34
Genus
Bacteroides	0.197	0.301	45.38	49.2	4.57	3.71
NK4A214 group	0.01	0.06	7.95	2.1	2.25	1.38
Alistipes	0.351	0.415	4.73	1.35	4.69	0.81
Fusicatenibacter	0.344	0.415	3.72	5.91	2.62	3.5
Butyricimonas	0.014	0.06	2.6	1.23	0.96	0.53
Campylobacter	0.034	0.111	2.5	0.89	0.83	0.18
Lachnoclostridium	0.054	0.126	1.88	4.65	0.39	1.53
Christensenellaceae R-7 group	0.406	0.44	1.63	1.64	0.38	0.63
Enterorhabdus	0.048	0.126	1.59	0.42	0.26	0.24
Blautia	0.028	0.105	1.23	5.73	0.28	2.64
UBA1819	0	0	1.15	0.18	0.45	0.07
Lachnospiraceae UCG-006	0.007	0.058	0.94	0.33	0.72	0.31
Odoribacter	0.127	0.22	0.9	0.41	0.3	0.27
Rikenella	0.301	0.412	0.89	1.23	0.39	0.76
Anaerovorax	0.178	0.29	0.89	0.61	0.23	0.26
Marvinbryantia	0.038	0.111	0.74	0.57	0.18	0.42
Anaerotruncus	0.209	0.302	0.69	0.53	0.66	0.37
Hungatella	0.33	0.415	0.63	0.25	0.32	0.09
Ruminococcus	0.755	0.755	0.42	0.94	0.31	0.9
Eisenbergiella	0.011	0.06	0.4	1.28	0.17	0.53
Parasutterella	0.51	0.53	0.15	0.53	0.04	0.3
Escherichia-Shigella	0.376	0.425	0.14	0.75	0.05	0.73
Flavonifractor	0.119	0.22	0.07	0.52	0.05	0.3
UCG-003	0	0	0.05	2.24	0.03	1.25
Monoglobus	0.109	0.217	0.01	0.55	0.01	0.34
[Eubacterium] siraeum group	0.083	0.18	0	1.62	0	0.95
